# The Unexpected Match: STAT3-NORAD Interaction, a Novel Link in Antiviral Defense

**DOI:** 10.1101/2023.06.29.546999

**Authors:** Amir Argoetti, Dor Shalev, Galia Polyak, Noa Shima, Hadas Biran, Tamar Lahav, Tamar Hashimshony, Yael Mandel-Gutfreund

## Abstract

In the intricate biological landscape, evolution often repurposes familiar elements for novel roles. This study reveals an interaction between the long non-coding RNA NORAD, noted for its role in DNA stability, and the immune-related transcription factor STAT3. Our findings indicate that NORAD’s binding to STAT3 facilitates its nuclear entry, suppressing the antiviral response. In the absence of NORAD, STAT3 remains cytoplasmic, enabling STAT1 to activate this response. Evidence from viral infections and clinical samples reinforces this unique role for NORAD. Intriguingly, while other functions of NORAD are conserved in evolution, this newly discovered role is unique to humans, owing to the introduction of an ALU element in hominoids. This discovery sheds new light on the evolution of antiviral defenses.
