## Supplementary material for "The Unexpected Match: STAT3-NORAD Interaction, a Novel Link in Antiviral Defense": Primers and oligos

### Sheet: NORAD smFISH probes
probe sequences		human NORAD lncRNA
tgggaaagagaggttcgctg		Quasar® 670 Dye
tagaatgaagaccaaccgcc
cattctaccatttctctctt
atacacaggccttccataaa
ccatctagaagggctagatg
tttatcatacgtcggcaacc
gtcatctccagaagacatgt
aaacgtggacgtatcgcttc
tcaggcacttcagaacatct
cccccaaaaatatttcctat
aacaggatggcatagagctc
gtcaattaggactcgtctgt
atacactggcaacctcttta
atgtgaacattctggcctag
catacatcgggcacttctaa
tactgttcacaaaggtggct
taccttttgcaatttcttcc
atacactggcaacctcttta
ctaaatgtggccattttggc
caaacagcatttcccatcag
catacattggcaacctcttt
tttcagaagacagcctttct
aacattctggtctagaaccc
gacttaagtttgtccgctat
gggtactgctcagagaattg
ccctgaaccagcacaaatat
aattaggactcctatgtccg
tgtcatatactggcaacctt
cttagggggggttttaacaa
acagctataagccatctgta
aggaacattctggcctagaa
cctctactgttaacctacat
acaaatgcttagaggggtgt
attccattcccaaatgcaac
tgaatagtctgcattcgctc
aatctcaggagcacagaacc
ccatcgtctagatatggaga
tgtagacctgtggttatcat
cccattcgtaaagcttagat
catgtccaagatgtatccta
tgacatacactgctcagagg
acacatctgcatacatctct
acagccaagagatgcataca
aatgctgcattcccttaatg
aagcattggcagagttctga
aaatggcaacacgcctctag
gggactgagactgtacagta
attcttctagatcctgtgtg

### Sheet: Primers
organism	Assay	Target	forward	reverse
Human	RT-qPCR, CLIP-qPCR	GAPDH	GTGGACCTGACCTGCCGTCT	GGAGGAGTGGGTGTCGCTGT
Human	RT-qPCR, CLIP-qPCR	NORAD	GCCATTGGGCGAGACCTACCT	GTTCGGGACTTCGCTCACCTT
Human	RT-qPCR	STAT1	ATGGCAGTCTGGCGGCTGAATT	CCAAACCAGGCTGGCACAATTG
Human	RT-qPCR	STAT3	GGAGCAGAGATGTGGGAATG	GTGATACACCTCGGTCTCAAAG
Human	RT-qPCR	IFI6	TGATGAGCTGGTCTGCGATCCT	GTAGCCCATCAGGGCACCAATA
Human	RT-qPCR	ISG15	CTCTGAGCATCCTGGTGAGGAA	AAGGTCAGCCAGAACAGGTCGT
Human	RT-qPCR	MX1	GGCTGTTTACCAGACTCCGACA	CACAAAGCCTGGCAGCTCTCT
Human	RT-qPCR	IFIT1	GCCTTGCTGAAGTGTGGAGGAA	ATCCAGGCGATAGGCAGAGATC
Human	RT-qPCR	IFIT2	GGAGCAGATTCTGAGGCTTTG	GGATGAGGCTTCCAGACTCCAA
Human	RT-qPCR	IFIT3	CCTGGAATGCTTACGGCAAGCT	GAGCATCTGAGAGTCTGCCCAA
Human	RT-qPCR	OAS1	AGGAAAGGTGCTTCCGAGGTAG	GGACTGAGGAAGACAACCAGGT
Human	RT-qPCR	OAS2	GCTTCCGACAATCAACAGCCAAG	CTTGACGATTTTGTGCCGCTCG
Human	ChIP-qPCR	ACTB	GCTCACTCACCGGCTTC	CCTCCTCCTCTTCCTCAATCT
Human	ChIP-qPCR	MX2	AGTTTGGGGACCACTCTGTG	CTGCTCCGTCATCAACAAAC
Human	ChIP-qPCR	RSAD2	TTGGCCCTGTTTCAACTTTC	TCTGAGCAACCTGTCATTGG
Human	ChIP-qPCR	IFIT1	ACAAGACAGAATAGCCAGATCTCAG	GAGCAAAGAAATCCTTACCTCATGG
Human	ChIP-qPCR	IFIT3	TGTAAGTTGAGTTTCTTACTGTGCAG	AACCCCTCAAACATCTTACAAATGC
Human	ChIP-qPCR	OAS1	GTCAGCAGAAGAGATAAAAGCAAAC	GGTATTTCTGAGATCCATCATTGAC
Human	ChIP-qPCR	OAS2	CGCTGCAGTGGGTGGAGAGA	GCCGGCAAGACAGTGAATGG
Mouse	RT-qPCR, CLIP-qPCR	Gapdh	ACCCAGAAGACTGTGGATGG	GGATGCAGGGATGATGTTCT
Mouse	RT-qPCR, CLIP-qPCR	Norad	TGCCAAGGAAGACAGGATTAC	CCCACACTACACAGGGATTT
Mouse	RT-qPCR	Stat3	AGGAGTCTAACAACGGCAGCCT	GTGGTACACCTCAGTCTCGAAG
Mouse	RT-qPCR	Stat1	GCCTCTCATTGTCACCGAAGAAC	TGGCTGACGTTGGAGATCACCA
Mouse	RT-qPCR	Isg15	CATCCTGGTGAGGAACGAAAGG	CTCAGCCAGAACTGGTCTTCG
